# Natural *SEL1L* variants modify ERAD, proteasome function, and survival in a *Drosophila* model of NGLY1 deficiency

**DOI:** 10.1101/2025.03.06.641902

**Authors:** Travis K. Tu’ifua, Clement Y. Chow

**Affiliations:** Department of Human Genetics, University of Utah School of Medicine, Salt Lake City, Utah, United States of America

## Abstract

N-glycanase 1 (NGLY1) deficiency is an ultra-rare disease caused by autosomal recessive loss-of-function mutations in the *NGLY1* gene. NGLY1 removes N-linked glycans from glycoproteins in the cytoplasm and is thought to help clear misfolded proteins from the endoplasmic reticulum (ER) through the ER associated degradation (ERAD) pathway. Despite this, the physiological significance of NGLY1 in ERAD is not understood. The best characterized substrate of NGLY1 is NRF1, a transcription factor that upregulates proteasome expression and the proteasome bounce-back response. We previously performed a genetic modifier screen using a *Drosophila* model of NGLY1 deficiency and identified potential modifiers that alter the lethality of the model. We identified two protein-coding variants in *Hrd3*/*SEL1L*: *S780P* and *Δ806-809*. Both variants are localized to the SEL1L cytoplasmic tail, an uncharacterized domain. SEL1L is a component of the ERAD complex that retrotranslocates misfolded proteins from the ER to the cytoplasm for degradation. We used CRISPR to generate fly lines carrying these *SEL1L* variants in a common genetic background and tested them with our model of NGLY1 deficiency. Validating our previous screen, the *SEL1L^P780^* and *SEL1L^Δ806-809^* variants increase the survival of the NGLY1 deficiency model, compared to the *SEL1L^S780^* variant. To determine how these *SEL1L* variants were modifying lethality in NGLY1 deficiency, we interrogated the ERAD and NRF1 signaling pathways. We found that the *SEL1L^P780^* and *SEL1L^Δ806-809^* variants improve ERAD function in an NGLY1- dependent manner, further implicating NGLY1 in general ERAD function. We also found that these variants protect against changes in larval size and survival caused by proteasome inhibition in heterozygous *NGLY1* null flies. These results provide new insights into the role of SEL1L in the disease pathogenesis of NGLY1 deficiency. *SEL1L* is a strong candidate modifier gene in patients, where variability in presentation is common.

**AUTHOR’S SUMMARY:** NGLY1 deficiency is a debilitating rare genetic disorder. There are currently no treatment options for NGLY1 deficiency and NGLY1 biology remains poorly understood. We previously performed a genetic modifier screen in a *Drosophila* model of NGLY1 deficiency and identified a number of candidate modifier genes that impacted the survival of our model. Modifier genes can help reveal NGLY1 biology and NGLY1 deficiency disease pathogenesis. In this study, we follow-up on two natural protein-coding variants of *Hrd3* (the fly version of the human gene, *SEL1L*) that increased the survival of our NGLY1 deficiency model. SEL1L is a critical component of an important quality control pathway called the endoplasmic reticulum associated degradation (ERAD) pathway. We discovered that these *SEL1L* variants enhance ERAD and modify NGLY1 deficiency sensitivity to proteasome inhibition. This study confirms *SEL1L* as an important modifier gene of NGLY1 deficiency. Further study of the ERAD and proteasome degradation pathways may reveal additional candidate modifier genes of NGLY1 deficiency and potential targets for therapeutic development.
