## Supplementary material for "Natural *SEL1L* variants modify ERAD, proteasome function, and survival in a *Drosophila* model of NGLY1 deficiency": S1 Data. NGLY1 ubiquitous knockdown fly counts and long-term survival.

### Sheet: NGLY1 kd survival w SEL1Lvar
genotype	ngly kd	lbc	total	percent			1b	survival of NGLY1 kd flies with SEL1L variants
S/S, +/+	80	173	491	0.462428				ubiquitous KD
S/S, +/+	56	143	440	0.391608
S/S, +/+	74	191	500	0.387435				lbc = largest balancer class
S/S, +/+	88	156	526	0.564103
combined	298	663	1957	0.449472
S/P, +/+	27	46	149	0.586957
S/P, +/+	50	54	182	0.925926
S/P, +/+	44	59	173	0.745763
S/P, +/+	58	98	296	0.591837
combined	179	257	800	0.696498
S/S, +/DEL	39	65	184	0.6
S/S, +/DEL	68	99	339	0.686869
S/S, +/DEL	50	77	261	0.649351
S/S, +/DEL	68	93	318	0.731183
S/S, +/DEL	49	73	248	0.671233
S/S, +/DEL	38	53	176	0.716981
combined	312	460	1526	0.678261

### Sheet: NGLY1 KD Survival km
DAY	DEAD	GENOTYPE			ngly1kd km curve
6	1	S/S, +/+
6	1	S/S, +/+
6	1	S/S, +/+
6	1	S/S, +/+
6	1	S/S, +/+
6	1	S/S, +/+
6	1	S/S, +/+
8	1	S/S, +/+
8	1	S/S, +/+
10	1	S/S, +/+
10	1	S/S, +/+
10	1	S/S, +/+
10	1	S/S, +/+
11	1	S/S, +/+
11	1	S/S, +/+
12	1	S/S, +/+
12	1	S/S, +/+
12	1	S/S, +/+
12	1	S/S, +/+
12	1	S/S, +/+
12	1	S/S, +/+
12	1	S/S, +/+
14	1	S/S, +/+
14	1	S/S, +/+
14	1	S/S, +/+
14	1	S/S, +/+
14	1	S/S, +/+
14	1	S/S, +/+
14	1	S/S, +/+
15	1	S/S, +/+
15	1	S/S, +/+
15	1	S/S, +/+
15	1	S/S, +/+
15	1	S/S, +/+
15	1	S/S, +/+
15	1	S/S, +/+
15	1	S/S, +/+
15	1	S/S, +/+
16	1	S/S, +/+
16	1	S/S, +/+
16	1	S/S, +/+
16	1	S/S, +/+
16	1	S/S, +/+
16	1	S/S, +/+
17	1	S/S, +/+
17	1	S/S, +/+
17	1	S/S, +/+
17	1	S/S, +/+
17	1	S/S, +/+
17	1	S/S, +/+
19	1	S/S, +/+
19	1	S/S, +/+
19	1	S/S, +/+
19	1	S/S, +/+
19	1	S/S, +/+
19	1	S/S, +/+
19	1	S/S, +/+
19	1	S/S, +/+
19	1	S/S, +/+
19	1	S/S, +/+
19	1	S/S, +/+
19	1	S/S, +/+
20	1	S/S, +/+
20	1	S/S, +/+
20	1	S/S, +/+
20	1	S/S, +/+
20	1	S/S, +/+
20	1	S/S, +/+
20	1	S/S, +/+
23	1	S/S, +/+
23	1	S/S, +/+
23	1	S/S, +/+
23	1	S/S, +/+
23	1	S/S, +/+
23	1	S/S, +/+
23	1	S/S, +/+
23	1	S/S, +/+
24	1	S/S, +/+
26	1	S/S, +/+
26	1	S/S, +/+
26	1	S/S, +/+
26	1	S/S, +/+
26	1	S/S, +/+
27	1	S/S, +/+
27	1	S/S, +/+
27	1	S/S, +/+
27	1	S/S, +/+
28	0	S/S, +/+
28	0	S/S, +/+
6	1	S/P, +/+
6	1	S/P, +/+
6	1	S/P, +/+
10	1	S/P, +/+
11	1	S/P, +/+
12	1	S/P, +/+
12	1	S/P, +/+
14	1	S/P, +/+
14	1	S/P, +/+
14	1	S/P, +/+
15	1	S/P, +/+
15	1	S/P, +/+
15	1	S/P, +/+
15	1	S/P, +/+
15	1	S/P, +/+
16	1	S/P, +/+
17	1	S/P, +/+
17	1	S/P, +/+
17	1	S/P, +/+
17	1	S/P, +/+
19	1	S/P, +/+
19	1	S/P, +/+
19	1	S/P, +/+
19	1	S/P, +/+
19	1	S/P, +/+
19	1	S/P, +/+
19	1	S/P, +/+
20	1	S/P, +/+
20	1	S/P, +/+
20	1	S/P, +/+
20	1	S/P, +/+
20	1	S/P, +/+
20	1	S/P, +/+
20	1	S/P, +/+
22	1	S/P, +/+
22	1	S/P, +/+
22	1	S/P, +/+
22	1	S/P, +/+
8	1	S/P, +/+
8	1	S/P, +/+
10	1	S/P, +/+
11	1	S/P, +/+
12	1	S/P, +/+
13	1	S/P, +/+
13	1	S/P, +/+
15	1	S/P, +/+
15	1	S/P, +/+
16	1	S/P, +/+
16	1	S/P, +/+
16	1	S/P, +/+
19	1	S/P, +/+
22	1	S/P, +/+
22	1	S/P, +/+
23	1	S/P, +/+
21	0	S/P, +/+
21	0	S/P, +/+
23	1	S/P, +/+
23	1	S/P, +/+
23	1	S/P, +/+
23	1	S/P, +/+
23	1	S/P, +/+
25	1	S/P, +/+
25	1	S/P, +/+
26	1	S/P, +/+
26	1	S/P, +/+
26	1	S/P, +/+
26	1	S/P, +/+
26	1	S/P, +/+
27	1	S/P, +/+
27	1	S/P, +/+
28	0	S/P, +/+
6	1	S/S, +/DEL
6	1	S/S, +/DEL
6	1	S/S, +/DEL
9	1	S/S, +/DEL
10	1	S/S, +/DEL
12	1	S/S, +/DEL
12	1	S/S, +/DEL
12	1	S/S, +/DEL
12	1	S/S, +/DEL
14	1	S/S, +/DEL
14	1	S/S, +/DEL
14	1	S/S, +/DEL
14	1	S/S, +/DEL
14	1	S/S, +/DEL
15	1	S/S, +/DEL
15	1	S/S, +/DEL
15	1	S/S, +/DEL
15	1	S/S, +/DEL
15	1	S/S, +/DEL
15	1	S/S, +/DEL
15	1	S/S, +/DEL
15	1	S/S, +/DEL
15	1	S/S, +/DEL
15	1	S/S, +/DEL
15	1	S/S, +/DEL
16	1	S/S, +/DEL
16	1	S/S, +/DEL
17	1	S/S, +/DEL
17	1	S/S, +/DEL
17	1	S/S, +/DEL
17	1	S/S, +/DEL
19	1	S/S, +/DEL
19	1	S/S, +/DEL
19	1	S/S, +/DEL
20	1	S/S, +/DEL
22	1	S/S, +/DEL
23	1	S/S, +/DEL
23	1	S/S, +/DEL
23	1	S/S, +/DEL
23	1	S/S, +/DEL
25	1	S/S, +/DEL
25	1	S/S, +/DEL
26	1	S/S, +/DEL
26	1	S/S, +/DEL
27	1	S/S, +/DEL
