## Supplementary material for "Natural *SEL1L* variants modify ERAD, proteasome function, and survival in a *Drosophila* model of NGLY1 deficiency": S2 Data. Larval size assay measurements.

### Sheet: LS 5uM BTZ NGLY1 HET
GENOTYPE	DRUG	Larval Size						2A	larval size with 5uM BTZ
S/S,+/+	DMSO	271573							NGLY1 +/-
S/S,+/+	DMSO	167037
S/S,+/+	DMSO	224337
S/S,+/+	DMSO	137616
S/S,+/+	DMSO	219985
S/S,+/+	DMSO	252469
S/S,+/+	DMSO	145870
S/S,+/+	DMSO	299982
S/S,+/+	DMSO	266217
S/S,+/+	DMSO	262622
S/S,+/+	DMSO	201433
S/S,+/+	DMSO	262166
S/S,+/+	DMSO	171467
S/S,+/+	DMSO	182846
S/S,+/+	DMSO	253958
S/S,+/+	DMSO	242773
S/S,+/+	DMSO	203016
S/S,+/+	DMSO	261401
S/S,+/+	DMSO	190199
S/S,+/+	DMSO	230299
S/S,+/+	DMSO	217967
S/S,+/+	DMSO	360056
S/S,+/+	DMSO	234375
S/S,+/+	DMSO	290783
S/S,+/+	DMSO	303744
S/S,+/+	DMSO	223932
S/S,+/+	DMSO	284218
S/S,+/+	DMSO	243448
S/S,+/+	BTZ	112140
S/S,+/+	BTZ	86653
S/S,+/+	BTZ	80470
S/S,+/+	BTZ	92215
S/S,+/+	BTZ	105918
S/S,+/+	BTZ	76311
S/S,+/+	BTZ	97452
S/S,+/+	BTZ	95345
S/S,+/+	BTZ	75241
S/S,+/+	BTZ	91592
S/S,+/+	BTZ	100417
S/S,+/+	BTZ	107593
S/S,+/+	BTZ	49075
S/S,+/+	BTZ	114334
S/S,+/+	BTZ	97373
S/S,+/+	BTZ	93919
S/S,+/+	BTZ	80541
S/S,+/+	BTZ	97595
S/S,+/+	BTZ	74765
S/S,+/+	BTZ	110487
S/S,+/+	BTZ	114704
S/S,+/+	BTZ	65847
S/S,+/+	BTZ	102158
S/S,+/+	BTZ	83025
S/P,+/+	DMSO	234324
S/P,+/+	DMSO	243835
S/P,+/+	DMSO	136392
S/P,+/+	DMSO	305590
S/P,+/+	DMSO	160749
S/P,+/+	DMSO	161616
S/P,+/+	DMSO	203438
S/P,+/+	DMSO	35943
S/P,+/+	DMSO	97524
S/P,+/+	DMSO	287595
S/P,+/+	DMSO	150740
S/P,+/+	DMSO	84847
S/P,+/+	DMSO	304970
S/P,+/+	DMSO	241631
S/P,+/+	DMSO	183857
S/P,+/+	DMSO	312684
S/P,+/+	DMSO	259122
S/P,+/+	DMSO	314615
S/P,+/+	DMSO	212968
S/P,+/+	DMSO	228301
S/P,+/+	DMSO	275772
S/P,+/+	DMSO	87598
S/P,+/+	DMSO	28980
S/P,+/+	DMSO	114941
S/P,+/+	DMSO	323074
S/P,+/+	DMSO	46324
S/P,+/+	BTZ	65622
S/P,+/+	BTZ	101478
S/P,+/+	BTZ	62198
S/P,+/+	BTZ	104990
S/P,+/+	BTZ	96752
S/P,+/+	BTZ	88315
S/P,+/+	BTZ	93108
S/P,+/+	BTZ	100416
S/P,+/+	BTZ	86957
S/P,+/+	BTZ	73760
S/P,+/+	BTZ	109850
S/P,+/+	BTZ	75173
S/P,+/+	BTZ	93769
S/P,+/+	BTZ	23280
S/P,+/+	BTZ	90651
S/P,+/+	BTZ	97385
S/P,+/+	BTZ	89209
S/P,+/+	BTZ	85901
S/P,+/+	BTZ	103697
S/P,+/+	BTZ	55606
S/P,+/+	BTZ	104648
S/P,+/+	BTZ	89686
S/P,+/+	BTZ	47165
S/P,+/+	BTZ	103871
S/P,+/+	BTZ	94273
S/S,+/DEL	DMSO	190420
S/S,+/DEL	DMSO	246325
S/S,+/DEL	DMSO	285229
S/S,+/DEL	DMSO	266915
S/S,+/DEL	DMSO	169926
S/S,+/DEL	DMSO	211071
S/S,+/DEL	DMSO	269674
S/S,+/DEL	DMSO	66731
S/S,+/DEL	BTZ	116490
S/S,+/DEL	BTZ	87910
S/S,+/DEL	BTZ	100664
S/S,+/DEL	BTZ	113856
S/S,+/DEL	BTZ	107052
S/S,+/DEL	BTZ	92580
S/S,+/DEL	BTZ	111735
S/S,+/DEL	BTZ	84456
S/S,+/DEL	BTZ	91588

### Sheet: LS 1uM BTZ NGLY HET
GENOTYPE	DRUG	Larval Size						2B	larval size with 1uM BTZ
S/S,+/+	DMSO	176136							NGLY1 +/-
S/S,+/+	DMSO	202714
S/S,+/+	DMSO	201096
S/S,+/+	DMSO	174425
S/S,+/+	DMSO	186415
S/S,+/+	DMSO	94449
S/S,+/+	DMSO	153792
S/S,+/+	DMSO	277880
S/S,+/+	DMSO	233895
S/S,+/+	DMSO	291560
S/S,+/+	DMSO	173875
S/S,+/+	DMSO	298893
S/S,+/+	DMSO	193774
S/S,+/+	DMSO	237582
S/S,+/+	DMSO	278055
S/S,+/+	DMSO	206099
S/S,+/+	DMSO	182181
S/S,+/+	DMSO	188114
S/S,+/+	DMSO	278839
S/S,+/+	DMSO	201931
S/S,+/+	DMSO	202964
S/S,+/+	DMSO	202318
S/S,+/+	DMSO	137166
S/S,+/+	DMSO	124146
S/S,+/+	DMSO	308799
S/S,+/+	DMSO	225065
S/S,+/+	DMSO	235107
S/S,+/+	DMSO	274645
S/S,+/+	DMSO	172405
S/S,+/+	DMSO	196825
S/S,+/+	DMSO	186205
S/S,+/+	DMSO	77648
S/S,+/+	DMSO	176054
S/S,+/+	DMSO	167871
S/S,+/+	DMSO	161336
S/S,+/+	DMSO	136263
S/S,+/+	DMSO	30265
S/S,+/+	DMSO	220898
S/S,+/+	BTZ	180350
S/S,+/+	BTZ	191200
S/S,+/+	BTZ	191601
S/S,+/+	BTZ	90329
S/S,+/+	BTZ	209558
S/S,+/+	BTZ	149825
S/S,+/+	BTZ	162490
S/S,+/+	BTZ	204042
S/S,+/+	BTZ	149691
S/S,+/+	BTZ	125358
S/S,+/+	BTZ	212770
S/S,+/+	BTZ	266912
S/S,+/+	BTZ	166016
S/S,+/+	BTZ	139545
S/S,+/+	BTZ	171020
S/S,+/+	BTZ	294214
S/S,+/+	BTZ	163017
S/S,+/+	BTZ	178582
S/S,+/+	BTZ	199831
S/S,+/+	BTZ	155461
S/S,+/+	BTZ	186041
S/S,+/+	BTZ	191067
S/S,+/+	BTZ	207333
S/S,+/+	BTZ	140982
S/S,+/+	BTZ	84821
S/S,+/+	BTZ	185761
S/S,+/+	BTZ	234298
S/S,+/+	BTZ	166782
S/S,+/+	BTZ	122221
S/S,+/+	BTZ	174169
S/S,+/+	BTZ	241419
S/S,+/+	BTZ	160634
S/S,+/+	BTZ	165172
S/S,+/+	BTZ	218213
S/P,+/+	DMSO	217086
S/P,+/+	DMSO	178160
S/P,+/+	DMSO	230421
S/P,+/+	DMSO	237470
S/P,+/+	DMSO	232569
S/P,+/+	DMSO	254945
S/P,+/+	DMSO	255035
S/P,+/+	DMSO	211430
S/P,+/+	DMSO	183284
S/P,+/+	DMSO	245363
S/P,+/+	DMSO	150021
S/P,+/+	DMSO	204012
S/P,+/+	DMSO	226558
S/P,+/+	DMSO	217364
S/P,+/+	DMSO	193936
S/P,+/+	DMSO	178521
S/P,+/+	DMSO	210590
S/P,+/+	DMSO	191771
S/P,+/+	DMSO	179076
S/P,+/+	DMSO	219982
S/P,+/+	DMSO	226602
S/P,+/+	DMSO	276978
S/P,+/+	DMSO	153028
S/P,+/+	DMSO	221132
S/P,+/+	DMSO	132502
S/P,+/+	DMSO	240298
S/P,+/+	BTZ	152712
S/P,+/+	BTZ	93887
S/P,+/+	BTZ	131410
S/P,+/+	BTZ	145079
S/P,+/+	BTZ	204325
S/P,+/+	BTZ	131358
S/P,+/+	BTZ	158925
S/P,+/+	BTZ	150352
S/P,+/+	BTZ	161008
S/P,+/+	BTZ	248751
S/P,+/+	BTZ	181784
S/P,+/+	BTZ	144545
S/P,+/+	BTZ	195849
S/P,+/+	BTZ	171642
S/P,+/+	BTZ	150612
S/P,+/+	BTZ	185282
S/P,+/+	BTZ	176722
S/P,+/+	BTZ	141426
S/P,+/+	BTZ	241288
S/P,+/+	BTZ	180742
S/P,+/+	BTZ	171897
S/P,+/+	BTZ	118141
S/P,+/+	BTZ	144605
S/P,+/+	BTZ	209157
S/P,+/+	BTZ	123023
S/P,+/+	BTZ	119969
S/P,+/+	BTZ	207097
S/S,+/DEL	DMSO	247919
S/S,+/DEL	DMSO	302360
S/S,+/DEL	DMSO	218856
S/S,+/DEL	DMSO	270594
S/S,+/DEL	DMSO	274790
S/S,+/DEL	DMSO	266788
S/S,+/DEL	DMSO	250940
S/S,+/DEL	DMSO	288126
S/S,+/DEL	DMSO	211715
S/S,+/DEL	DMSO	217105
S/S,+/DEL	DMSO	259659
S/S,+/DEL	DMSO	181391
S/S,+/DEL	BTZ	156796
S/S,+/DEL	BTZ	216489
S/S,+/DEL	BTZ	169343
S/S,+/DEL	BTZ	211391
S/S,+/DEL	BTZ	236095
S/S,+/DEL	BTZ	196086
S/S,+/DEL	BTZ	187053
S/S,+/DEL	BTZ	249674
S/S,+/DEL	BTZ	210578
S/S,+/DEL	BTZ	156507
S/S,+/DEL	BTZ	203990
S/S,+/DEL	BTZ	201669
S/S,+/DEL	BTZ	214971

### Sheet: LS 1uM BTZ NGLY WT
GENOTYPE	DRUG	Larval Size						2C	larval size with 1uM BTZ
S/S,+/+	DMSO	326084							NGLY1 WT
S/S,+/+	DMSO	261647
S/S,+/+	DMSO	318977
S/S,+/+	DMSO	299844
S/S,+/+	DMSO	281957
S/S,+/+	DMSO	311315
S/S,+/+	DMSO	334252
S/S,+/+	DMSO	270137
S/S,+/+	DMSO	239331
S/S,+/+	DMSO	211765
S/S,+/+	DMSO	265150
S/S,+/+	DMSO	270578
S/S,+/+	DMSO	367886
S/S,+/+	DMSO	105631
S/S,+/+	DMSO	298585
S/S,+/+	DMSO	228372
S/S,+/+	DMSO	266582
S/S,+/+	DMSO	186820
S/S,+/+	DMSO	303397
S/S,+/+	DMSO	308816
S/S,+/+	DMSO	298555
S/S,+/+	DMSO	301084
S/S,+/+	DMSO	272608
S/S,+/+	DMSO	280307
S/S,+/+	DMSO	225612
S/S,+/+	DMSO	271649
S/S,+/+	DMSO	314592
S/S,+/+	DMSO	247353
S/S,+/+	DMSO	273758
S/S,+/+	DMSO	241151
S/S,+/+	DMSO	293986
S/S,+/+	DMSO	350803
S/S,+/+	DMSO	284542
S/S,+/+	DMSO	265404
S/S,+/+	DMSO	215583
S/S,+/+	DMSO	360881
S/S,+/+	DMSO	299165
S/S,+/+	DMSO	117384
S/S,+/+	DMSO	136540
S/S,+/+	DMSO	90361
S/S,+/+	DMSO	89871
S/S,+/+	DMSO	150786
S/S,+/+	DMSO	282222
S/S,+/+	DMSO	298026
S/S,+/+	DMSO	348941
S/S,+/+	DMSO	135099
S/S,+/+	DMSO	272760
S/S,+/+	DMSO	121848
S/S,+/+	DMSO	242926
S/S,+/+	DMSO	319402
S/S,+/+	DMSO	169887
S/S,+/+	DMSO	302205
S/S,+/+	DMSO	243841
S/S,+/+	DMSO	217232
S/S,+/+	DMSO	361302
S/S,+/+	DMSO	255153
S/S,+/+	DMSO	252406
S/S,+/+	DMSO	269801
S/S,+/+	BTZ	174346
S/S,+/+	BTZ	313245
S/S,+/+	BTZ	201390
S/S,+/+	BTZ	329328
S/S,+/+	BTZ	239923
S/S,+/+	BTZ	210466
S/S,+/+	BTZ	269518
S/S,+/+	BTZ	194111
S/S,+/+	BTZ	262124
S/S,+/+	BTZ	179383
S/S,+/+	BTZ	255145
S/S,+/+	BTZ	309601
S/S,+/+	BTZ	170869
S/S,+/+	BTZ	266077
S/S,+/+	BTZ	225265
S/S,+/+	BTZ	282132
S/S,+/+	BTZ	326984
S/S,+/+	BTZ	230796
S/S,+/+	BTZ	192644
S/S,+/+	BTZ	265044
S/S,+/+	BTZ	245583
S/S,+/+	BTZ	197256
S/S,+/+	BTZ	254183
S/S,+/+	BTZ	240593
S/S,+/+	BTZ	237014
S/S,+/+	BTZ	250558
S/S,+/+	BTZ	271190
S/S,+/+	BTZ	278405
S/S,+/+	BTZ	175939
S/S,+/+	BTZ	318847
S/S,+/+	BTZ	232710
S/S,+/+	BTZ	242181
S/S,+/+	BTZ	258272
S/S,+/+	BTZ	290969
S/S,+/+	BTZ	262525
S/S,+/+	BTZ	320734
S/S,+/+	BTZ	275898
S/S,+/+	BTZ	234798
S/S,+/+	BTZ	145637
S/S,+/+	BTZ	267704
S/S,+/+	BTZ	213697
S/S,+/+	BTZ	298988
S/S,+/+	BTZ	257687
S/S,+/+	BTZ	351372
S/S,+/+	BTZ	228020
S/S,+/+	BTZ	92000
S/S,+/+	BTZ	355694
S/S,+/+	BTZ	200474
S/S,+/+	BTZ	351480
S/S,+/+	BTZ	117307
S/S,+/+	BTZ	255348
S/S,+/+	BTZ	250204
S/P,+/+	DMSO	274833
S/P,+/+	DMSO	298679
S/P,+/+	DMSO	191281
S/P,+/+	DMSO	202170
S/P,+/+	DMSO	215641
S/P,+/+	DMSO	305274
S/P,+/+	DMSO	161542
S/P,+/+	DMSO	172183
S/P,+/+	DMSO	299684
S/P,+/+	DMSO	130408
S/P,+/+	DMSO	254308
S/P,+/+	DMSO	286553
S/P,+/+	DMSO	325819
S/P,+/+	DMSO	232878
S/P,+/+	DMSO	314890
S/P,+/+	DMSO	227873
S/P,+/+	DMSO	178364
S/P,+/+	DMSO	284856
S/P,+/+	DMSO	232987
S/P,+/+	DMSO	295334
S/P,+/+	DMSO	345005
S/P,+/+	DMSO	101346
S/P,+/+	DMSO	131760
S/P,+/+	DMSO	177810
S/P,+/+	DMSO	314306
S/P,+/+	DMSO	251487
S/P,+/+	DMSO	291355
S/P,+/+	DMSO	312734
S/P,+/+	DMSO	293115
S/P,+/+	DMSO	112608
S/P,+/+	DMSO	184528
S/P,+/+	DMSO	256998
S/P,+/+	DMSO	215113
S/P,+/+	DMSO	94731
S/P,+/+	DMSO	261712
S/P,+/+	DMSO	315832
S/P,+/+	BTZ	213275
S/P,+/+	BTZ	253454
S/P,+/+	BTZ	244082
S/P,+/+	BTZ	274488
S/P,+/+	BTZ	203268
S/P,+/+	BTZ	184058
S/P,+/+	BTZ	226412
S/P,+/+	BTZ	201778
S/P,+/+	BTZ	328348
S/P,+/+	BTZ	129522
S/P,+/+	BTZ	307673
S/P,+/+	BTZ	282713
S/P,+/+	BTZ	230355
S/P,+/+	BTZ	168251
S/P,+/+	BTZ	104202
S/P,+/+	BTZ	294374
S/P,+/+	BTZ	202588
S/P,+/+	BTZ	147744
S/P,+/+	BTZ	220978
S/P,+/+	BTZ	298871
S/P,+/+	BTZ	250580
S/P,+/+	BTZ	100549
S/P,+/+	BTZ	138721
S/P,+/+	BTZ	293825
S/P,+/+	BTZ	271874
S/P,+/+	BTZ	242897
S/P,+/+	BTZ	78732
S/P,+/+	BTZ	174152
S/P,+/+	BTZ	282050
S/P,+/+	BTZ	169628
S/P,+/+	BTZ	116417
S/P,+/+	BTZ	188997
S/P,+/+	BTZ	161280
S/P,+/+	BTZ	333215
S/P,+/+	BTZ	106251
S/P,+/+	BTZ	237308
S/P,+/+	BTZ	257579
S/P,+/+	BTZ	238908
S/P,+/+	BTZ	272186
S/P,+/+	BTZ	290837
S/P,+/+	BTZ	84488
S/P,+/+	BTZ	93841
S/P,+/+	BTZ	145291
S/P,+/+	BTZ	345469
S/P,+/+	BTZ	138055
S/P,+/+	BTZ	109795
S/S,+/DEL	DMSO	298838
S/S,+/DEL	DMSO	212968
S/S,+/DEL	DMSO	249333
S/S,+/DEL	DMSO	263493
S/S,+/DEL	DMSO	262465
S/S,+/DEL	DMSO	318466
S/S,+/DEL	DMSO	271647
S/S,+/DEL	DMSO	260865
S/S,+/DEL	DMSO	266763
S/S,+/DEL	DMSO	265611
S/S,+/DEL	DMSO	295370
S/S,+/DEL	DMSO	315863
S/S,+/DEL	DMSO	316533
S/S,+/DEL	DMSO	261984
S/S,+/DEL	DMSO	276843
S/S,+/DEL	DMSO	234082
S/S,+/DEL	DMSO	275547
S/S,+/DEL	DMSO	237226
S/S,+/DEL	DMSO	258124
S/S,+/DEL	DMSO	331997
S/S,+/DEL	DMSO	323649
S/S,+/DEL	DMSO	276580
S/S,+/DEL	DMSO	241802
S/S,+/DEL	DMSO	220322
S/S,+/DEL	DMSO	184647
S/S,+/DEL	DMSO	252552
S/S,+/DEL	DMSO	114959
S/S,+/DEL	DMSO	264140
S/S,+/DEL	DMSO	306697
S/S,+/DEL	DMSO	251960
S/S,+/DEL	DMSO	280283
S/S,+/DEL	BTZ	288182
S/S,+/DEL	BTZ	227740
S/S,+/DEL	BTZ	288172
S/S,+/DEL	BTZ	217607
S/S,+/DEL	BTZ	300093
S/S,+/DEL	BTZ	280151
S/S,+/DEL	BTZ	282740
S/S,+/DEL	BTZ	257300
S/S,+/DEL	BTZ	285958
S/S,+/DEL	BTZ	242041
S/S,+/DEL	BTZ	334343
S/S,+/DEL	BTZ	242244
S/S,+/DEL	BTZ	152148
S/S,+/DEL	BTZ	346130
S/S,+/DEL	BTZ	228179
S/S,+/DEL	BTZ	316048
S/S,+/DEL	BTZ	248897
S/S,+/DEL	BTZ	124970
S/S,+/DEL	BTZ	276091
S/S,+/DEL	BTZ	221586
S/S,+/DEL	BTZ	246493
S/S,+/DEL	BTZ	278820
S/S,+/DEL	BTZ	284583
S/S,+/DEL	BTZ	255358
S/S,+/DEL	BTZ	306938
S/S,+/DEL	BTZ	189241
S/S,+/DEL	BTZ	291466
S/S,+/DEL	BTZ	238881
S/S,+/DEL	BTZ	247604
S/S,+/DEL	BTZ	276890
S/S,+/DEL	BTZ	310386
S/S,+/DEL	BTZ	267710
S/S,+/DEL	BTZ	224768
S/S,+/DEL	BTZ	244362
S/S,+/DEL	BTZ	322171
S/S,+/DEL	BTZ	107218
