## Supplementary material for "Natural *SEL1L* variants modify ERAD, proteasome function, and survival in a *Drosophila* model of NGLY1 deficiency": S3 Data. Fly counts for eclosion on BTZ and survival data.

### Sheet: NGLY1 HET Eclosion on 1uM BTZ
Genotype	Eclosed	Not Eclosed	total	% Eclosed		3A	Survival to Eclosion on 1uM BTZ
S/S, +/+	14	13	27	0.518519			NGLY1 +/-
S/P, +/+	36	5	41	0.878049
S/S, +/DEL	26	3	29	0.896552

### Sheet: Survival on BTZ km NGLY1 HET
DAY	DEAD	GENOTYPE			ngly1 het, sel1l var, km curve
26	1	A			A = S/S, +/+
26	1	A			B = S/P, +/+
26	1	A			C= S/S, +/DEL
26	1	A			BTZ Treatment
26	1	A
27	1	A
27	1	A
28	1	A
30	1	A
14	1	A
27	1	A
27	1	A
27	1	A
28	1	A
28	1	A
31	1	A
31	1	A
32	1	A
33	1	A
33	1	A
34	1	A
34	1	A
26	1	B
26	1	B
30	1	B
33	1	B
33	1	B
35	1	B
36	1	B
36	1	B
36	1	B
36	1	B
36	1	B
36	1	B
37	1	B
39	1	B
39	1	B
39	1	B
39	1	B
40	1	B
40	1	B
41	1	B
36	1	B
36	1	B
36	1	B
37	1	B
37	1	B
37	1	B
48	1	B
49	1	B
51	1	B
53	1	B
54	1	B
54	1	B
17	1	C
19	1	C
21	1	C
26	1	C
26	1	C
26	1	C
26	1	C
26	1	C
26	1	C
28	1	C
28	1	C
30	1	C
30	1	C
43	1	C
45	1	C
46	1	C
47	1	C
48	1	C
49	1	C
55	0	C
55	0	C
55	0	C
46	1	C
55	0	C
55	0	C
55	0	C
55	0	C
55	0	C

### Sheet: Survival on DMSO km NGLY1 HET
DAY	DEAD	GENOTYPE			ngly1 het, sel1l var, km curve
51	1	A			A = S/S, +/+
55	0	A			B = S/P, +/+
55	0	A			C= S/S, +/DEL
55	0	A			DMSO treatment
55	0	A
55	0	A
55	0	A
55	0	A
55	0	A
47	1	A
48	1	A
49	1	A
49	1	A
54	1	A
55	1	A
55	0	A
55	0	A
55	0	A
55	0	A
55	0	A
55	0	A
55	0	A
40	1	B
55	0	B
55	0	B
55	0	B
55	0	B
55	0	B
55	0	B
55	0	B
55	0	B
55	0	B
50	1	B
55	0	B
55	0	B
55	0	B
55	0	B
55	0	B
55	0	B
55	0	B
55	0	B
47	1	B
47	1	B
50	1	B
53	1	B
55	1	B
55	0	B
55	0	B
55	0	B
55	0	B
55	0	B
55	0	B
55	0	B
55	1	C
55	0	C
55	0	C
55	0	C
55	0	C
55	0	C
55	0	C
55	0	C
55	0	C
55	0	C
55	0	C
55	0	C
19	1	C
55	1	C
55	0	C
55	0	C
55	0	C
55	0	C
55	0	C
55	0	C
47	1	C
55	0	C
55	0	C
55	0	C
55	0	C
55	0	C
55	0	C
55	0	C

### Sheet: NGLY1 WT Eclosion on 1uM BTZ
Genotype	Eclosed	Not Eclosed	total	% Eclosed				NGLY1 WT
S/S, +/+	48	3	51	0.9412				Larvae raised on 1uM BTZ
S/P, +/+	41	0	41	1				Eclosion rate
S/S, +/DEL	13	1	14	0.9286
