## Supplementary material for "Natural *SEL1L* variants modify ERAD, proteasome function, and survival in a *Drosophila* model of NGLY1 deficiency": S4 Data. qPCR results and primers used.

### Sheet: qPCR data proteasome gene exp
Gene expression relative the NGLY1 WT								Gene expression relative the (S/S, +/+) DMSO
Prosalpha6								Prosalpha6
Genotype	Treatment	NGLY1	AVG	SD				Genotype	Treatment	NGLY1	AVG	SD
S/S, +/+	DMSO	WT	1.00135	0.0631243				S/S, +/+	DMSO	WT	1.00135	0.0631243
S/P, +/+	DMSO	WT	1.00553	0.131288				S/P, +/+	DMSO	WT	1.19891	0.156538
S/S, +/DEL	DMSO	WT	1.00341	0.100204				S/S, +/DEL	DMSO	WT	0.909498	0.0908263
S/S, +/+	DMSO	HET	0.996547	0.126664				S/S, +/+	DMSO	HET	1.00548	0.1278
S/P, +/+	DMSO	HET	0.913173	0.191157				S/P, +/+	DMSO	HET	1.09856	0.229964
S/S, +/DEL	DMSO	HET	0.877191	0.0582734				S/S, +/DEL	DMSO	HET	0.802223	0.0532931
S/S, +/+	BTZ	WT	1.00462	0.119578				S/S, +/+	BTZ	WT	1.51218	0.179993
S/P, +/+	BTZ	WT	1.00178	0.0727243				S/P, +/+	BTZ	WT	1.58044	0.114732
S/S, +/DEL	BTZ	WT	1.03466	0.305612				S/S, +/DEL	BTZ	WT	1.69858	0.00121562
S/S, +/+	BTZ	HET	1.02523	0.187698				S/S, +/+	BTZ	HET	1.55705	0.285063
S/P, +/+	BTZ	HET	0.947088	0.0262269				S/P, +/+	BTZ	HET	1.50755	0.0417473
S/S, +/DEL	BTZ	HET	0.821434	0.0479886				S/S, +/DEL	BTZ	HET	1.40778	0.0822432
Prosbeta5								Prosbeta5
Genotype	Treatment	NGLY1	AVG	SD				Genotype	Treatment	NGLY1	AVG	SD
S/S, +/+	DMSO	WT	1.01327	0.202923				S/S, +/+	DMSO	WT	1	0.202923
S/P, +/+	DMSO	WT	1.00265	0.0877951				S/P, +/+	DMSO	WT	1.08211	0.0950042
S/S, +/DEL	DMSO	WT	1.00876	0.167293				S/S, +/DEL	DMSO	WT	0.93618	0.156616
S/S, +/+	DMSO	HET	0.807426	0.032351				S/S, +/+	DMSO	HET	1	0.0400879
S/P, +/+	DMSO	HET	1.05085	0.183462				S/P, +/+	DMSO	HET	1.39552	0.246006
S/S, +/DEL	DMSO	HET	1.16936	0.0454714				S/S, +/DEL	DMSO	HET	1.35585	0.0527502
S/S, +/+	BTZ	WT	1.00509	0.121069				S/S, +/+	BTZ	WT	1.43628	0.173889
S/P, +/+	BTZ	WT	1.0014	0.0643673				S/P, +/+	BTZ	WT	1.5688	0.100979
S/S, +/DEL	BTZ	WT	1.00488	0.122974				S/S, +/DEL	BTZ	WT	1.37185	0.168701
S/S, +/+	BTZ	HET	1.2498	0.218961				S/S, +/+	BTZ	HET	2.20075	0.389701
S/P, +/+	BTZ	HET	0.959402	0.173684				S/P, +/+	BTZ	HET	1.84385	0.337641
S/S, +/DEL	BTZ	HET	1.18235	0.185358				S/S, +/DEL	BTZ	HET	1.99298	0.315097
Prosbeta4								Prosbeta4
Genotype	Treatment	NGLY1	AVG	SD				Genotype	Treatment	NGLY1	AVG	SD
S/S, +/+	DMSO	WT	1.00106	0.0559037				S/S, +/+	DMSO	WT	1	0.0559037
S/P, +/+	DMSO	WT	1.02424	0.281252				S/P, +/+	DMSO	WT	0.714963	0.201085
S/S, +/DEL	DMSO	WT	1.00392	0.106555				S/S, +/DEL	DMSO	WT	1.03366	0.110142
S/S, +/+	DMSO	HET	0.96845	0.0444445				S/S, +/+	DMSO	HET	1	0.0459252
S/P, +/+	DMSO	HET	1.44908	0.346726				S/P, +/+	DMSO	HET	1.04858	0.256155
S/S, +/DEL	DMSO	HET	1.01518	0.0779704				S/S, +/DEL	DMSO	HET	1.08212	0.0832802
S/S, +/+	BTZ	WT	1.00019	0.0237863				S/S, +/+	BTZ	WT	1.42826	0.033973
S/P, +/+	BTZ	WT	1.00152	0.0682825				S/P, +/+	BTZ	WT	1.49383	0.102002
S/S, +/DEL	BTZ	WT	1.00439	0.11256				S/S, +/DEL	BTZ	WT	1.28038	0.14412
S/S, +/+	BTZ	HET	1.28461	0.120825				S/S, +/+	BTZ	HET	1.89016	0.178319
S/P, +/+	BTZ	HET	1.05493	0.0574368				S/P, +/+	BTZ	HET	1.62676	0.0886592
S/S, +/DEL	BTZ	HET	1.25375	0.138045				S/S, +/DEL	BTZ	HET	1.65372	0.182638
Prosbeta2								Prosbeta2
Genotype	Treatment	NGLY1	AVG	SD				Genotype	Treatment	NGLY1	AVG	SD
S/S, +/+	DMSO	WT	1.001	0.063204				S/S, +/+	DMSO	WT	1	0.063204
S/P, +/+	DMSO	WT	1.00192	0.0876345				S/P, +/+	DMSO	WT	1.09956	0.0963591
S/S, +/DEL	DMSO	WT	1.00504	0.124562				S/S, +/DEL	DMSO	WT	1.02162	0.127256
S/S, +/+	DMSO	HET	0.69315	0.0848527				S/S, +/+	DMSO	HET	1	0.123063
S/P, +/+	DMSO	HET	0.779092	0.129914				S/P, +/+	DMSO	HET	1.23015	0.207174
S/S, +/DEL	DMSO	HET	0.787114	0.14039				S/S, +/DEL	DMSO	HET	1.15694	0.208013
S/S, +/+	BTZ	WT	1.01696	0.22418				S/S, +/+	BTZ	WT	1.38447	0.310372
S/P, +/+	BTZ	WT	1.01205	0.190135				S/P, +/+	BTZ	WT	1.28129	0.243619
S/S, +/DEL	BTZ	WT	1.00379	0.10818				S/S, +/DEL	BTZ	WT	1.36319	0.147469
S/S, +/+	BTZ	HET	0.950907	0.127213				S/S, +/+	BTZ	HET	1.89729	0.255433
S/P, +/+	BTZ	HET	0.837166	0.173014				S/P, +/+	BTZ	HET	1.53312	0.321508
S/S, +/DEL	BTZ	HET	0.878817	0.0228906				S/S, +/DEL	BTZ	HET	1.73708	0.0452558
Prosalpha3								Prosalpha3
Genotype	Treatment	NGLY1	AVG	SD				Genotype	Treatment	NGLY1	AVG	SD
S/S, +/+	DMSO	WT	1.00271	0.0909386				S/S, +/+	DMSO	WT	1	0.0909386
S/P, +/+	DMSO	WT	1.00159	0.0797271				S/P, +/+	DMSO	WT	1.13492	0.0904841
S/S, +/DEL	DMSO	WT	1.01185	0.194829				S/S, +/DEL	DMSO	WT	0.92837	0.180873
S/S, +/+	DMSO	HET	0.863332	0.101063				S/S, +/+	DMSO	HET	1	0.117585
S/P, +/+	DMSO	HET	0.89792	0.193697				S/P, +/+	DMSO	HET	1.15177	0.185693
S/S, +/DEL	DMSO	HET	0.976063	0.08023				S/S, +/DEL	DMSO	HET	1.0525	0.0866596
S/S, +/+	BTZ	WT	1.0041	0.11304				S/S, +/+	BTZ	WT	1.45951	0.164983
S/P, +/+	BTZ	WT	1.00159	0.0683143				S/P, +/+	BTZ	WT	1.26247	0.0862449
S/S, +/DEL	BTZ	WT	1.00484	0.121437				S/S, +/DEL	BTZ	WT	1.24696	0.151427
S/S, +/+	BTZ	HET	0.870069	0.0566529				S/S, +/+	BTZ	HET	1.47535	0.0962027
S/P, +/+	BTZ	HET	0.845998	0.159816				S/P, +/+	BTZ	HET	1.23152	0.234747
S/S, +/DEL	BTZ	HET	0.865528	0.125664				S/S, +/DEL	BTZ	HET	1.24635	0.182316
Prosalpha6 - 12 hr								Prosalpha6 - 12 hr
Genotype	Treatment	NGLY1	AVG	SD				Genotype	Treatment	NGLY1	AVG	SD
S/S, +/+	DMSO	WT	1.00525	0.123496				S/S, +/+	DMSO	WT	1.00525	0.123496
S/P, +/+	DMSO	WT	1.04849	0.358848				S/S, +/+	DMSO	HET	1.00247	0.0875077
S/S, +/DEL	DMSO	WT	1.00718	0.151172				S/S, +/+	BTZ	WT	1.77147	0.0635829
S/S, +/+	DMSO	HET	0.909361	0.0793803				S/S, +/+	BTZ	HET	1.42421	0.16861
S/P, +/+	DMSO	HET	0.951627	0.155284				S/P, +/+	DMSO	WT	1.14888	0.393209
S/S, +/DEL	DMSO	HET	0.722961	0.0916524				S/P, +/+	DMSO	HET	1.14951	0.187574
S/S, +/+	BTZ	WT	1.00043	0.035908				S/P, +/+	BTZ	WT	1.80764	0.350809
S/P, +/+	BTZ	WT	1.01211	0.196421				S/P, +/+	BTZ	HET	1.38506	0.336003
S/S, +/DEL	BTZ	WT	1.00973	0.175258				S/S, +/DEL	DMSO	WT	1.19466	0.17931
S/S, +/+	BTZ	HET	0.72961	0.0863775				S/S, +/DEL	DMSO	HET	0.94533	0.119843
S/P, +/+	BTZ	HET	0.70348	0.170658				S/S, +/DEL	BTZ	WT	1.88285	0.326807
S/S, +/DEL	BTZ	HET	0.775589	0.0986462				S/S, +/DEL	BTZ	HET	1.59433	0.202781

### Sheet: Primers
Primers for qPCR	Gene	Sequence	Length	TM	PRODUCT SIZE	DIRECTION	SOURCE			Exon Spanning?
TT_RPL19_FWD	RPL19	TCTCTAAAGCTCCAGAAGAGGC	22	60.9	91	FWD	FlyPrimerBank: PP10148			NO
TT_RPL19_REV	RPL19	CGATCTCGTTGATTTCATTGGGA	23	60.7		REV
TT_PROSALPHA6-1_FWD	PROSALPHA6	ATGTTTCGCAACCAGTACGAT	21	60	163	FWD	FlyPrimerBank: PP8896			YES
TT_PROSALPHA6-1_REV	PROSALPHA6	CCGATGTCGGCTTACACAGG	20	62.6		REV
TT_PROSALPHA6-2_FWD	PROSALPHA6	GCCGACATCGGAGCTATCG	19	62.3	112	FWD	FlyPrimerBank: PP21739			NO
TT_PROSALPHA6-2_REV	PROSALPHA6	CAAGTACCGGCTAAGGACGC	20	62.6		REV
TT_PROSBETA4-1_FWD	PROSBETA4	GCCCTGACTTCGTGATGCT	19	62	90	FWD	FlyPrimerBank: PP1519			YES
TT_PROSBETA4-1_REV	PROSBETA4	ACACCTTGTGGATTTTGTTCTGA	23	60.3		REV
TT_PROSBETA4-2_FWD	PROSBETA4	CCACAAGGTGTCGGATAGTCT	21	60.9	129	FWD	FlyPrimerBank: PP14776			NO
TT_PROSBETA4-2_REV	PROSBETA4	CGTGGACTTAAATCGTAGCCAT	22	60.2		REV
TT_PROSBETA2_FWD	PROSBETA2	GAACTGCGCCAAGATCCATTA	21	60.4	87	FWD	FlyPrimerBank: PP18808			Yes
TT_PROSBETA2_REV	PROSBETA2	AGATCCGTAGTCATCTCAGTGTC	23	60.7		REV
TT_PROSALPHA3_FWD	PROSALPHA3	ATGGCTCGCCGCTATGATTC	20	62.5	114	FWD	FlyPrimerBank: PP11045			YES
TT_PROSALPHA3_REV	PROSALPHA3	GAGGATTCCGAGGCAGGTTC	20	62		REV
TT_PROSBETA5_FWD	PROSBETA5	AGAGCAAAAAGGGCTTATGTGC	22	61.4	97	FWD	FlyPrimerBank: PP7124
TT_PROSBETA5_REV	PROSBETA5	GGCCTGGATCTGATTAAGGTTGT	23	62		REV
Primers for sequencing	Gene	Sequence	Length	TM	PRODUCT SIZE	DIRECTION	SOURCE
HRD3 VAR F1	SEL1L	CAGTGGTCGAAGGTGTGGG	19	61.1		FWD	Designed w/ Primer3Plus
HRD3 VAR R1	SEL1L	ACATCGGGCGAAATTAGATGA	21	58.6		REV
HRD3 VAR F2	SEL1L	GGAAGCAGCACCTGTAGCC	19	60		FWD	Designed w/ Primer3Plus
HRD3 VAR R2	SEL1L	GTACAACATTTACATTCTGAGTACGA	26	57		REV
