## Supplementary material for "Natural *SEL1L* variants modify ERAD, proteasome function, and survival in a *Drosophila* model of NGLY1 deficiency": S5 Data. Fly eye measurements with ER stress model.

### Sheet: Eye G69D SEL1L KD
GENOTYPE	EYE SIZE				G69D - misfolded protein
SEL1L KD	10594				Eye size measured in pixels
SEL1L KD	10724				NGLY1 WT
SEL1L KD	11455
SEL1L KD	11840
SEL1L KD	11488
SEL1L KD	10894
SEL1L KD	9468
SEL1L KD	10560
SEL1L KD	11518
SEL1L KD	10805
CTRL	11462
CTRL	13535
CTRL	11594
CTRL	12413
CTRL	12204
CTRL	13703
CTRL	11170
CTRL	11852
CTRL	11954
CTRL	13874

### Sheet: Eye G69D SEL1L var NGLY1 WT
GENOTYPE	EYE SIZE				G69D - misfolded protein
S/S,+/+	8330				Eye size measured in pixels
S/S,+/+	8864				NGLY1 WT
S/S,+/+	8256
S/S,+/+	8226
S/S,+/+	7913
S/S,+/+	8428
S/S,+/+	8676
S/S,+/+	8263
S/S,+/+	8367
S/S,+/+	8834
S/S,+/+	8099
S/S,+/+	8830
S/S,+/+	8343
S/S,+/+	8351
S/S,+/+	7646
S/P,+/+	9071
S/P,+/+	9725
S/P,+/+	8655
S/P,+/+	8952
S/P,+/+	9479
S/P,+/+	9405
S/P,+/+	8729
S/P,+/+	8630
S/P,+/+	10274
S/P,+/+	8732
S/P,+/+	8427
S/P,+/+	9622
S/P,+/+	8798
S/P,+/+	9396
S/P,+/+	9051
S/S,+/DEL	9564
S/S,+/DEL	9170
S/S,+/DEL	10095
S/S,+/DEL	8330
S/S,+/DEL	7918
S/S,+/DEL	9085
S/S,+/DEL	10523
S/S,+/DEL	9747
S/S,+/DEL	9331
S/S,+/DEL	9257
S/S,+/DEL	9629
S/S,+/DEL	8508
S/S,+/DEL	9596
S/S,+/DEL	9281
S/S,+/DEL	10120
S/S,+/DEL	8437

### Sheet: Eye G69D SEL1L var NGLY1 KD
GENOTYPE	EYE SIZE				G69D - misfolded protein
S/S,+/+	12829				Eye size measured in pixels
S/S,+/+	13066				NGLY1 KD in fly eye
S/S,+/+	12132
S/S,+/+	11854
S/S,+/+	12723
S/S,+/+	12870
S/S,+/+	12473
S/S,+/+	12593
S/S,+/+	13553
S/S,+/+	11727
S/S,+/+	12586
S/S,+/+	11978
S/S,+/+	13252
S/S,+/+	12965
S/S,+/+	12363
S/S,+/+	12690
S/S,+/+	12755
S/S,+/+	11888
S/S,+/+	12287
S/S,+/+	13374
S/P,+/+	12045
S/P,+/+	12118
S/P,+/+	11911
S/P,+/+	12531
S/P,+/+	13739
S/P,+/+	12755
S/P,+/+	11861
S/P,+/+	12716
S/P,+/+	12408
S/P,+/+	13103
S/P,+/+	13609
S/P,+/+	12124
S/P,+/+	13281
S/P,+/+	11625
S/P,+/+	9529
S/P,+/+	12299
S/P,+/+	11772
S/P,+/+	12781
S/P,+/+	12965
S/P,+/+	11672
S/S,+/DEL	12621
S/S,+/DEL	12531
S/S,+/DEL	11552
S/S,+/DEL	12179
S/S,+/DEL	11945
S/S,+/DEL	11133
S/S,+/DEL	13015
S/S,+/DEL	10043
S/S,+/DEL	12378
S/S,+/DEL	12889
S/S,+/DEL	12271
S/S,+/DEL	12110
S/S,+/DEL	12281
S/S,+/DEL	12531
S/S,+/DEL	11605
S/S,+/DEL	12569
S/S,+/DEL	12544
S/S,+/DEL	12528
S/S,+/DEL	12260
S/S,+/DEL	12182

### Sheet: Eye G69D SEL1L var NGLY1 HET
GENOTYPE	Area				G69D - misfolded protein
S/S, +/+	10946				Eye size measured in pixels
S/S, +/+	11297				NGLY1 +/-
S/S, +/+	9955
S/S, +/+	9933
S/S, +/+	10598
S/S, +/+	11652
S/S, +/+	10238
S/S, +/+	8779
S/S, +/+	10478
S/S, +/+	10103
S/S, +/+	11018
S/S, +/+	10167
S/S, +/+	10902
S/S, +/+	11982
S/S, +/+	10589
S/P, +/+	10460
S/P, +/+	10636
S/P, +/+	10709
S/P, +/+	10525
S/P, +/+	11568
S/P, +/+	10223
S/P, +/+	10828
S/P, +/+	11239
S/P, +/+	9970
S/P, +/+	11605
S/P, +/+	10155
S/P, +/+	10471
S/P, +/+	11861
S/P, +/+	11907
S/P, +/+	11055
S/S, +/DEL	8620
S/S, +/DEL	8420
S/S, +/DEL	7374
S/S, +/DEL	7871
S/S, +/DEL	8786
S/S, +/DEL	9421
S/S, +/DEL	8320
S/S, +/DEL	8431
S/S, +/DEL	8601
S/S, +/DEL	9303
S/S, +/DEL	9166
S/S, +/DEL	8936
S/S, +/DEL	8518
S/S, +/DEL	9215
S/S, +/DEL	9054
